# Colon-specific immune microenvironment regulates cancer progression versus rejection

**DOI:** 10.1101/2020.01.02.892711

**Authors:** Giulia Trimaglio, Anne-Françoise Tilkin-Mariamé, Virginie Feliu, Françoise Lauzeral-Vizcaino, Marie Tosolini, Carine Valle, Maha Ayyoub, Olivier Neyrolles, Nathalie Vergnolle, Yoann Rombouts, Christel Devaud

## Abstract

**Background:** Immunotherapies have achieved clinical benefit in many types of cancer but remain limited to a subset of patients in colorectal cancer (CRC). Resistance to immunotherapy can be attributed in part to tissue-specific factors constraining antitumor immunity. Thus, a better understanding of how the colon microenvironment shapes the immune response to CRC is needed to identify mechanisms of resistance to immunotherapies and guide the development of novel therapeutics.

**Methods:** In an orthotopic mouse model of MC38-CRC, tumor progression was monitored by bioluminescence imaging and the immune signatures were assessed at a transcriptional level using NanoString and at a cellular level by flow cytometry.

**Results:** Despite initial tumor growth in all mice, only 25 to 35% of mice developed a progressive lethal CRC while the remaining animals spontaneously rejected their solid tumor. No tumor rejection was observed in the absence of adaptive immunity, nor when MC38 cells were injected in non-orthotopic locations, subcutaneously or into the liver. We observed that progressive CRC tumors exhibited a protumor immune response, characterized by a regulatory T-lymphocyte pattern, discernible shortly post-tumor implantation, as well as suppressive myeloid cells. In contrast, tumor-rejecting mice presented an early inflammatory response and an antitumor microenvironment enriched in CD8^+^ T cells.

**Conclusions:** Taken together, our data demonstrate the role of the colon microenvironment in regulating the balance between anti or protumor immune responses. While emphasizing the relevance of the CRC orthotopic model, they set the basis for exploring the impact of the identified signatures in colon cancer response to immunotherapy.
