## Additional file 3 for "Colon-specific immune microenvironment regulates cancer progression versus rejection"

### Sheet: grande_liste_1DEVCHR-analyseQua
Mice #	1	2	3	4	5	6	7	8	9	10	11	12	13	14	15	16	17	18	19
Nos2	7.67736	5.27002	7.55384	7.43815	7.54719	6.31399	6.67962	7.54719	6.70429	6.93994	5.36751	5.01924	4.70969	4.89098	4.87757	5.75514	5.61543	6.04104	6.40014
Cd86	7.14191	7.03509	6.88289	6.93571	6.49179	6.60381	6.37885	6.47706	6.28102	6.5337	6.41402	6.23125	6.42775	6.25336	6.74187	6.38258	6.65496	6.48442	6.55173
Cd4	4.88165	5.40552	5.37504	5.2798	5.35997	5.58409	5.61543	5.33945	5.19622	5.35328	5.776	5.62196	6.29542	5.63585	5.92376	5.94437	5.61543	5.50558	5.95569
Cxcl13	6.80106	7.16966	6.50143	7.59469	6.66926	7.299	7.43272	7.12218	6.7337	6.97592	7.53207	7.14191	7.87165	7.36028	7.62613	7.57497	7.367	7.64792	7.40218
Rag1	5.40552	4.85163	4.77527	4.81738	5.19622	5.35997	5.30647	4.98971	4.95591	4.72841	5.46477	5.57565	5.50558	5.89236	5.60646	5.27002	5.18968	5.43327	5.49168
S100a8	13.9459	12.8477	12.6811	9.99261	9.96068	10.032	9.62076	10.0459	9.78816	8.90982	8.67311	8.66018	8.28441	7.94306	8.63967	10.0627	8.38088	9.25984	8.85239
Ccl7	9.83286	8.92924	9.86255	9.87232	9.00033	9.25984	9.41901	9.60374	8.93349	9.32708	7.64387	8.5498	8.66018	8.80937	8.83737	9.16729	9.06733	8.49152	8.86756
Ccr1	8.31491	7.95474	8.13627	8.29762	7.9915	8.23993	7.85553	7.94306	8.04463	7.91117	7.54719	7.58158	7.77015	7.44566	7.85553	7.59469	8.07585	7.59955	7.86641
Cxcr2	8.63089	7.45554	7.63983	6.55736	5.84546	6.06597	5.92376	6.12874	6.08175	5.63585	5.46477	5.3466	4.8687	5.0462	5.92376	5.75514	5.06049	5.28677	5.2071
Cd80	6.54609	6.04749	6.14799	5.86665	6.21845	5.80841	5.72138	5.99168	5.80034	5.70112	5.25021	5.71474	5.39879	5.39879	6.08637	5.57565	5.9506	5.46477	5.54361
Thbs1	12.2132	10.9369	11.4445	11.6265	11.0857	11.4094	11.2128	11.2128	10.8428	10.571	10.2826	10.0796	10.3889	10.225	10.8248	10.4215	11.061	10.3889	10.2942
Ccl3	7.87688	6.72577	6.16168	6.75344	6.70429	5.39879	4.8639	5.67917	5.27382	5.55887	4.8687	3.8741	4.32746	3.81095	5.60646	4.72256	5.1047	5.13987	5.15137
Cxcl3	8.06579	6.77376	6.63935	6.37512	6.57033	5.90556	4.63611	5.80034	5.70778	5.52105	5.30188	4.01336	4.19417	4.53246	4.57982	5.23364	4.64061	5.62196	5.35328
Cxcl2	9.36929	8.25085	7.57828	7.0404	6.90008	5.86665	5.48167	6.24927	5.9506	5.88019	5.30188	4.11296	4.5545	4.29661	4.43073	5.06049	5.2798	5.72802	5.75514
Cxcl1	11.7844	10.6507	11.1334	8.5059	8.27133	8.32058	8.58129	9.02411	8.37472	8.21354	7.5105	7.4155	7.05847	7.04571	7.77015	8.11953	7.57497	7.61558	7.07581
Il1b	11.9869	10.7391	10.3076	8.33405	8.20941	7.9772	7.9915	8.16875	7.7515	7.96845	6.92927	7.19743	7.55384	7.74575	7.85553	7.71588	8.21768	7.42729	7.58158
Il1a	7.7364	5.98273	5.91466	3.48811	4.17781	3.7722	3.83008	4.21173	3.27525	4.00342	2.32688	2.98635	3.83681	3.35718	3.42128	3.51343	3.74134	3.33471	2.96961
Ifnar1	9.98373	9.94625	9.89261	9.75311	9.99261	9.83286	9.87232	9.7238	9.7238	9.7094	9.73911	9.75311	9.83286	9.69587	9.59114	9.83286	9.7166	9.7238	9.65212
Mmp9	8.52333	7.58982	7.84635	7.25745	7.68729	7.3232	7.43272	7.4155	7.49845	7.30931	7.20799	6.42775	6.75344	6.65802	6.99619	6.91294	6.95837	6.84853	7.0019
Tek	5.29781	5.49168	5.80841	6.25871	6.17257	6.14799	6.22485	6.10934	6.17805	6.2046	5.93814	6.26928	6.24927	6.31947	6.08637	6.44922	6.52764	6.35809	6.66926
Sell	9.59114	8.43363	8.69645	8.56277	8.07585	8.06579	7.7328	8.02659	8.2017	7.55788	7.05847	7.15835	7.22815	7.63983	7.67736	7.72837	7.6102	7.7328	7.78537
Itgae	5.4439	5.70778	5.776	5.6089	5.19622	5.93814	5.55887	5.1047	5.51002	5.91466	6.70838	6.29542	6.5399	6.40552	6.70838	6.09472	6.07714	6.29542	6.27449
Csf3r	8.84137	7.52656	7.35357	7.32708	6.67962	6.51183	6.48442	6.44922	6.61227	5.85361	5.58895	6.01173	5.50558	5.73491	6.56556	6.08175	5.90556	6.2046	5.81424
Selplg	9.01341	8.51044	8.82684	8.27133	7.70567	8.36615	8.06579	7.96467	8.02659	8.02659	7.83795	7.99464	7.96845	7.89664	7.299	7.96467	8.14551	7.93121	8.20941
Fcgr3	7.93121	7.7515	7.96467	8.02659	7.67111	7.78537	7.75796	7.56193	7.52106	7.74	6.96251	7.44191	7.44566	6.90008	6.96665	7.2225	7.31356	7.17841	7.67111
Hif1a	12.0424	11.3995	11.7844	11.7844	11.7844	11.8252	11.8834	11.9869	11.7545	11.6265	11.2128	11.3151	11.3995	11.2942	11.3488	11.5889	11.4192	11.3995	11.522
Tgfbr2	9.98373	10.1899	10.205	10.2942	10.1899	10.3225	10.3378	10.1899	10.173	10.3076	10.3728	10.205	10.5101	10.3151	10.225	10.3378	10.5486	10.4038	10.5486
Tnfsf14	6.41402	5.70778	5.54361	5.20275	5.49863	5.1789	5.0041	5.18968	5.09499	5.11319	4.69507	5.27382	5.12601	4.59776	4.87757	4.72256	4.92295	4.80329	4.1295
App	11.5889	11.5553	11.5889	11.5553	11.7545	11.8834	11.8252	11.4838	11.7038	11.7545	12.1015	11.9869	11.9308	12.0424	11.7694	11.8834	11.7545	11.8252	11.7545
Osm	7.71588	6.65496	6.5751	6.12357	6.27449	5.32583	5.53217	5.92376	5.65768	5.67232	4.8687	5.01924	4.95591	4.74786	6.25871	5.02489	5.1789	4.90962	4.96331
Vegfa	9.24999	9.43979	9.16729	9.49843	9.912	9.05575	9.32708	9.37526	9.15319	9.45481	8.85239	8.95911	8.59856	8.43363	8.99138	8.79039	8.71434	9.10293	9.01341
Nlrp3	9.80861	7.79778	7.57828	7.0076	7.30931	6.72974	6.55736	7.0404	6.78065	6.51183	5.75142	5.45788	6.45488	6.45488	7.17841	6.70838	6.72974	6.39476	6.08637
Ptgs2	12.6298	10.6751	11.3778	11.6694	11.8252	11.1334	11.1117	11.7038	11.3488	11.1117	10.2664	9.79978	9.76937	9.66602	9.78816	10.4038	10.2461	10.3378	10.3889
Lcn2	10.6046	8.37472	9.29551	6.90008	7.10316	7.18131	7.54055	6.79742	7.03509	6.45488	6.78388	7.19743	6.20929	6.43298	5.60646	8.1121	6.63935	6.88289	6.44922
Il1r2	8.95911	7.81613	7.52106	7.10629	6.54609	6.60381	6.60381	6.76688	6.71246	5.99168	5.99168	5.98273	5.50558	5.29373	5.92376	5.6943	5.70112	5.76863	5.71126
Nt5e	7.30506	7.37577	7.67111	7.67424	7.79778	8.09192	7.99778	7.87688	7.62613	8.24393	8.47884	7.99464	8.39601	8.19275	8.11953	8.01844	8.28903	8.00173	7.99778
Card11	5.70445	6.13391	5.3466	5.80841	6.00062	6.10203	6.34591	6.23125	5.87376	5.82007	6.5337	6.17805	6.5399	6.49179	6.6218	6.50143	6.10203	6.21845	6.37885
Chil3	8.61714	8.15993	8.52857	7.75796	7.18131	8.02659	7.63983	7.97224	8.31491	7.54055	6.24927	6.95127	6.86929	7.07941	7.39806	7.99464	7.30203	7.21797	6.80106
Oas3	5.73491	7.3232	7.08829	7.37139	6.9887	6.78065	6.71912	7.52656	7.55384	7.58982	7.90813	7.70227	7.5062	8.26041	8.13627	7.34365	7.42139	7.52106	7.49845
Herc6	6.2046	7.40884	7.5019	7.922	7.81613	7.49499	7.57497	8.18576	7.90508	8.19723	8.34797	7.93713	7.72394	8.61115	7.91117	8.03012	7.70227	8.1121	8.04463
Gbp2b	3.36823	4.76508	4.29363	4.51943	4.46773	3.65355	4.42553	4.60265	4.54174	4.83825	5.6943	4.66958	5.43327	5.67917	4.43073	4.32746	5.31521	5.37504	4.96331
St6gal1	7.07941	7.55788	7.44566	7.30506	7.74575	7.90508	7.83325	7.62097	7.80296	7.77571	8.3023	8.15337	8.25085	8.39153	7.72394	7.83795	8.12677	8.09192	7.922
Ncf4	8.0551	8.0551	7.53207	8.01844	7.64792	7.87688	7.9489	8.00173	7.77015	7.63129	7.10629	7.299	7.39394	7.26472	7.81213	7.67736	7.62097	7.27719	7.48241
Csf2rb	8.71434	7.83795	7.77293	7.39394	7.65633	7.57497	7.4155	7.69886	7.2225	7.28132	7.31838	6.63935	7.3232	7.31838	7.77015	7.19233	7.5019	7.23874	7.10629
Cd53	6.11646	5.30647	5.86013	5.70778	5.19622	5.29781	5.18968	5.33945	5.35328	4.9003	5.25021	5.14584	5.00885	4.80329	4.87757	4.98429	5.31521	4.94764	4.96331
Cxcr4	7.28544	6.8742	7.07581	7.19233	6.80106	7.14741	7.08829	6.67962	6.47706	6.5913	6.24927	6.52764	6.00062	5.86013	6.08637	6.21387	6.14799	5.92376	6.35809
Il13ra2	7.30506	6.49661	6.09472	5.67917	5.31935	5.95569	5.55887	5.67917	5.01359	5.09499	4.18409	5.1789	4.9003	4.53246	4.72841	5.1047	5.02489	4.94764	4.75182
Cd14	9.65212	8.77139	8.7818	8.44613	8.51426	8.63564	8.19275	8.26041	8.32626	8.35449	8.54629	8.23003	8.34984	8.33405	8.5498	8.53732	8.3023	7.80813	8.23593
Il18rap	5.00885	4.57982	4.31838	4.42776	4.76043	4.44371	3.97363	4.39825	3.9137	4.2263	3.31119	3.49225	3.83681	3.95304	3.42128	4.32746	4.17781	4.24033	4.08317
Trem1	7.84635	6.78712	6.50143	6.03459	5.9506	5.45788	5.61543	6.08637	5.42679	5.4439	5.0041	5.1789	5.56721	5.22991	4.72841	5.30188	5.53217	4.90962	4.70393
Bst1	7.23379	6.33884	7.16966	6.96251	6.33189	6.54609	6.31399	6.38258	6.69224	6.45488	6.10934	6.24927	5.97196	5.58409	5.78782	6.47706	5.76863	5.88019	6.32494
Cd247	3.59086	4.70969	4.71901	4.71545	4.06813	4.4125	4.54174	4.65955	4.45372	4.69077	4.50276	5.06049	5.35997	4.80329	5.10115	4.91927	4.98429	4.94764	4.96331
Ppbp	7.0076	5.57565	6.56146	5.70778	5.53217	5.04273	5.30647	5.39378	5.68748	4.72841	5.1569	5.2071	5.44804	4.19755	4.72841	4.72256	4.85777	5.13987	5.06538
Ccl2	11.9308	11.2128	12.2132	12.0424	11.2384	11.5889	11.7844	12.1652	11.3778	11.5553	9.52284	10.8768	10.7555	10.6847	10.6847	11.3995	11.2128	10.5282	11.2128
Ccl17	2.79906	4.31838	4.64507	5.45788	5.55887	5.70445	5.06049	5.50558	5.23737	5.67232	5.20275	4.98971	6.32494	5.776	5.78782	5.27002	5.90556	5.09499	5.58652
Il1rl1	12.5132	11.4838	12.4084	12.5708	12.0424	12.4084	12.3556	12.7203	11.9308	12.0424	10.7555	11.4192	11.3151	11.0857	11.0162	11.522	11.6265	11.3488	11.3488
Cxcl5	10.1899	8.51808	9.22527	7.54719	7.17552	7.34861	6.96251	7.4506	6.78712	7.34365	6.26928	6.31947	6.97129	6.69826	6.99619	7.4506	6.79227	7.34365	6.96665
C7	2.79906	4.02566	3.41486	4.42776	4.17781	3.7722	3.83008	3.72882	3.9137	4.3085	4.26423	4.46487	3.83681	4.06096	4.43073	3.92143	3.94206	4.59602	4.50276
A2m	4.88165	4.31838	4.26423	4.9969	4.64953	4.62239	4.95591	4.29661	4.29363	4.2263	3.78246	4.01336	3.71777	3.62048	3.42128	4.67802	3.83008	3.94755	3.59847
Il22ra2	5.00885	5.38191	5.40552	5.52765	5.19622	5.73146	5.04273	5.88662	5.51002	5.99168	6.86243	5.82243	6.78388	6.25336	5.30188	5.86665	6.50143	6.14799	5.81424
Mefv	6.6297	6.37885	5.58895	6.55736	6.12874	6.10203	5.79227	5.83106	5.68748	5.7477	5.11319	4.77527	4.60265	4.9969	5.92376	5.35997	5.8248	5.43327	5.41952
Clec7a	7.32708	7.19233	7.14741	6.90008	6.33189	6.76016	6.48442	6.81521	5.87376	6.33189	6.19172	6.50143	6.5399	5.95569	5.92376	6.16168	5.97735	6.31947	6.17257
Cebpb	10.4377	9.386	10.0988	10.571	10.3378	9.75311	9.86255	10.0988	9.66602	9.83286	9.09337	9.19642	9.15319	9.15319	9.4473	9.25984	9.386	9.37526	9.52284
Irgm2	7.07222	7.71588	7.77293	8.10151	7.36028	7.72837	7.65212	8.36264	7.93121	7.84635	8.42076	8.13627	8.29762	8.47196	8.49152	7.99464	7.99778	8.27133	8.04463
Rora	6.7337	6.74765	6.35298	6.96251	6.52764	6.72974	6.8791	6.7337	6.52764	6.72577	7.38374	6.92284	7.0076	7.11554	6.8742	6.94416	7.08385	7.07941	6.90008
Lcp1	10.0459	9.5659	9.87232	10.0988	9.36332	9.65212	9.7094	9.63598	9.40663	9.52284	9.11515	9.45481	9.52284	9.386	9.25984	9.60374	9.48256	9.0813	9.57764
Slc7a11	6.71246	6.10934	6.1999	6.37512	6.6218	6.10203	6.2046	6.42252	6.05673	6.16712	6.03202	5.62196	5.79227	5.65768	5.92376	5.85361	5.90556	5.81424	5.74131
Plaur	10.0627	8.89477	9.41901	9.86255	10.1423	9.32708	9.52284	10.032	9.32708	9.41282	8.51044	8.62165	8.89477	8.88398	8.92924	9.04433	9.19642	8.99138	8.66665
Masp2	2.27928	2.35928	2.25481	2.67672	3.64208	2.62889	2.25481	2.34308	2.7491	2.82841	3.48102	2.98635	3.83681	2.71892	3.65355	2.42949	2.9629	3.1307	2.96961
Cd47	10.2461	10.2461	10.4377	10.7555	10.6944	10.3076	10.3225	10.3889	10.225	10.4038	9.99261	10.032	10.032	9.79978	9.73911	10.032	9.912	10.032	10.3531
Klra17	4.97072	4.09122	4.5545	3.9198	3.86793	3.33916	3.70594	3.39439	3.68021	3.7722	3.84029	3.61327	3.60399	2.84621	3.97062	3.92143	3.09456	3.60399	3.89085
H2-K1	12.4084	12.6298	12.9623	12.5132	12.4484	12.4484	12.2697	12.3556	12.5708	12.7203	13.0789	12.9623	12.9129	13.0789	13.0789	13.1366	13.008	12.7203	12.7862
Lif	7.54719	6.3033	6.85557	7.0404	7.54719	6.65802	6.8791	7.67111	7.19233	6.82098	6.21845	6.3632	6.13391	6.16712	6.25871	6.74765	6.37512	6.18353	6.29542
Irak1	8.34797	8.41259	8.47884	8.78609	8.74294	8.57663	8.71434	8.67886	8.7616	8.68727	8.7616	8.84137	8.75732	8.68306	9.24999	8.71434	8.53732	8.67598	8.68727
Il11	6.00617	4.42776	5.20275	3.27525	4.17781	3.98255	4.63611	4.77527	3.96761	4.2263	3.93256	3.24706	3.33025	4.44371	4.57982	4.17781	4.31404	3.72882	3.78929
Eif2b4	8.37043	8.52857	8.19275	8.0551	8.34984	8.27133	8.51426	8.4754	8.56667	8.55887	8.93349	8.56667	8.71434	8.71434	8.58595	8.57663	8.63967	8.51044	8.4754
Irf7	9.18162	11.061	10.4038	10.5862	10.173	10.0134	9.84894	10.2461	10.6751	10.7873	11.1334	10.6507	10.7873	11.4192	11.3995	10.6944	11.157	10.9174	10.6751
Psmb9	8.08838	8.62615	8.37472	8.37043	8.4754	8.20555	8.08838	8.50135	8.36615	8.47884	8.53295	8.53732	8.51044	9.04433	8.92924	8.72386	8.54629	8.79039	8.53732
Jam3	6.37885	6.26407	6.70429	6.67444	6.96665	6.89338	6.93571	6.8742	6.89338	6.76016	6.97592	6.99244	6.69224	6.93994	6.50663	6.74765	7.10316	7.26472	7.0019
C5ar1	9.06733	8.09192	8.46578	8.99586	8.61714	8.6437	8.75304	8.76732	8.55887	8.38705	7.64387	8.17906	8.09192	7.72837	8.23593	8.4754	8.26041	7.87688	8.25085
Edc3	6.72577	7.01902	6.70429	6.85557	7.10316	6.74187	7.23874	6.74765	7.27719	6.88668	7.31838	7.44191	7.30506	7.27719	6.92284	7.06535	6.91294	7.19743	7.12218
Lag3	4.27218	4.31838	4.69507	4.07367	4.59602	4.44371	4.42553	4.21173	4.84503	4.59776	4.61778	4.66958	5.07955	4.80329	5.10115	4.94764	4.74106	5.06538	4.42776
Psmb10	9.30521	9.53712	9.33836	8.95911	9.41901	9.41901	9.45481	9.20205	9.41901	9.31491	9.57764	9.73911	9.65212	9.81744	9.53712	9.75311	9.52284	9.69587	9.41901
Prg2	3.02224	3.33693	3.21079	3.70776	4.06813	3.89085	3.48811	3.94755	3.57342	3.7722	3.60399	3.61327	4.04259	4.06096	3.65355	3.62357	4.25628	3.72882	3.59847
Ptprc	9.33836	8.86756	8.72386	8.61115	8.25085	8.83737	8.55887	8.62165	8.43838	8.33405	8.15993	8.12677	8.53295	8.49152	8.61714	8.59856	8.61714	8.52333	8.51044
S100b	4.00342	4.09122	3.94206	4.07367	3.46242	4.23209	4.33905	4.29661	4.45372	4.4125	4.69507	4.41434	4.10413	4.74786	4.23209	4.50577	4.57103	4.29661	4.58594
Cxcl12	8.23593	8.95201	8.83737	8.41259	8.58595	8.95201	9.09337	8.12315	8.54278	9.02411	8.83737	9.3568	9.34758	8.95911	9.12198	8.86102	9.32708	9.15319	9.62076
Ddx60	7.65633	9.69587	9.10293	8.96886	8.56667	8.82684	8.86102	9.79978	9.63598	9.25984	9.69587	9.53712	9.31491	10.0459	10.173	9.38063	9.5659	9.84894	9.55858
Il21	3.68716	3.48811	3.33693	3.70776	2.90643	3.19992	3.3663	3.83681	3.27525	3.7722	2.72533	3.10817	3.23196	3.03777	3.09456	3.15872	3.09456	2.64564	3.41052
Kdr	6.84853	6.59756	6.96665	7.57828	7.1529	7.21797	7.67736	7.14741	6.85557	7.17552	7.26472	7.44191	7.19233	7.3373	7.03509	7.49499	7.47661	7.11554	7.59955
Oasl1	8.18241	8.96886	8.93349	8.73282	8.49643	8.4596	8.43363	9.65212	9.05575	9.06733	9.31491	9.12882	9.02882	9.51083	9.7094	9.2403	9.24999	9.24514	9.02411
Abcf1	8.45437	8.36264	8.42076	8.17906	8.45437	8.23993	8.53732	8.49152	8.5059	8.5498	8.82389	8.67598	8.74294	8.62165	8.81515	8.38088	8.50135	8.54005	8.58595
H2-T23	12.1652	12.9129	12.7203	12.2132	12.2132	12.2697	12.0424	11.9308	12.5132	12.5708	13.1366	12.9129	12.9623	13.1366	13.34	12.9129	12.9129	12.9129	12.7203
Hspb2	5.68333	6.07714	6.08175	6.07155	6.03459	6.24927	6.02946	5.85361	6.00062	5.82007	6.5337	6.26928	6.12357	5.82243	6.37885	6.32494	6.5337	6.25336	6.12874
Irf4	4.31404	4.57982	4.31838	4.42776	4.06813	4.84833	4.8639	4.45879	4.54174	4.83825	5.30188	4.60265	4.64061	4.44371	5.10115	4.87757	4.98429	4.75579	5.03927
Stat1	9.2403	9.65212	9.78816	10.1552	9.66602	9.87232	9.81744	10.4038	10.0627	10.1552	10.1423	9.87232	9.87232	10.4215	10.13	9.99261	9.89261	10.205	10.205
Zbp1	8.26041	9.55126	9.66602	10.2664	9.5659	9.52284	9.3568	9.97484	9.7094	10.0627	9.84894	9.7166	9.69587	10.3531	10.1137	9.81744	9.78816	10.173	10.0134
Ccl4	5.29781	4.57982	5.07955	5.64989	5.35997	4.58594	4.69507	4.77527	4.64953	5.01924	4.4233	4.60265	3.71777	4.29661	3.42128	4.41434	4.96331	4.1295	4.79569
Nfkbia	8.68727	7.9772	7.94306	8.12677	7.89664	7.95474	7.93121	7.81613	8.06044	7.78537	7.81213	7.90508	7.62097	7.70227	8.15993	7.98216	7.74	7.70567	7.67736
C4b	8.15665	9.02411	8.61414	8.32626	8.19275	8.94297	8.61714	8.15337	8.61414	8.925	9.10293	8.95201	9.19642	9.24514	8.71434	8.54278	9.47108	9.19642	9.24514
Nefl	3.81095	3.41052	3.71277	4.30404	2.37403	4.08317	3.97363	3.39439	2.97223	4.33905	5.05335	4.29661	4.10413	4.53246	4.23209	4.08712	4.57103	4.45557	4.26423
Tnfrsf13b	2.79906	3.24225	3.21079	4.42776	4.06813	4.58594	4.33905	4.29661	4.38054	3.27525	4.01336	4.01336	4.32746	4.29661	3.97062	4.23107	4.06455	3.83333	3.99529
Csf3	6.06597	4.70969	5.07955	4.30404	4.17781	3.65355	2.62889	3.94755	4.38054	3.41921	4.18409	3.94206	3.60399	3.62048	4.23209	3.0349	4.40446	3.94755	3.48811
C2	6.08637	7.16966	7.01902	6.50143	6.6218	6.42775	6.04104	6.49661	7.07941	7.01902	7.97224	7.37976	7.49499	7.99464	7.70567	6.65496	6.81521	7.75473	7.0019
Cd74	11.2384	11.6694	11.5553	11.2128	10.8059	11.522	11.2942	11.0409	11.0162	11.4445	11.5889	11.5553	12.1652	11.8252	12.1652	11.6694	11.8252	11.7545	11.9869
Ifih1	10.1137	10.6944	10.3889	9.89261	10.0134	10.1552	10.205	10.173	10.3076	10.3378	10.8428	10.6944	10.6944	10.9621	10.7555	10.5282	10.4866	10.5862	10.4866
Ccr2	8.925	8.77139	8.925	9.33836	9.15319	9.36332	9.03353	9.09815	9.16729	8.51044	8.27133	8.5059	8.40872	8.12315	8.87222	8.82684	8.75304	8.41668	8.54278
Cd36	6.23125	6.72577	6.82676	7.25745	6.64715	7.05209	6.75344	6.38258	7.17841	6.93994	6.99619	7.12883	7.07941	6.85557	7.39806	6.86929	6.82676	7.03509	7.299
Il2rb	6.78388	7.24693	7.19743	6.67444	7.1638	7.11092	7.12883	7.4887	6.74187	7.3232	7.367	7.2225	7.47661	7.80296	7.77015	7.74	7.47661	7.07941	7.25745
Usp18	5.92376	6.16712	6.54609	7.83795	6.50143	6.50143	6.71912	7.9266	7.20254	7.39394	7.12883	7.06535	6.66517	7.54055	8.15993	7.0404	6.93994	7.56193	7.32708
Lyn	9.05575	8.85239	8.79977	8.86102	8.72386	8.71434	8.73788	8.79508	8.73282	8.66018	8.55887	8.62165	8.83211	8.75304	8.88937	8.77862	8.70717	8.47884	8.59856
Mapk1	11.4192	11.7038	11.3995	11.4445	11.522	11.6265	11.522	11.5889	11.6694	11.4838	11.7844	11.5889	11.6694	11.7844	11.5889	11.5553	11.7038	11.7038	11.5553
Il18r1	4.59602	5.43976	5.8248	5.45788	5.03208	4.74786	4.69507	4.90962	5.19622	5.71474	6.15483	5.54361	5.79227	5.97196	6.25871	5.62891	5.58652	6.63935	5.31107
Ccl19	3.94206	5.52765	4.71901	5.41952	5.19622	5.51446	5.37504	5.03208	5.09499	5.49863	5.88662	5.06049	5.8248	5.68748	5.10115	5.41226	5.1569	5.6089	5.31107
Ifit1	7.17841	9.81744	9.5659	9.43979	8.40043	9.00033	8.76732	10.7473	9.51083	9.97484	10.1552	9.912	9.7094	10.2942	10.5862	9.79978	9.66602	10.1899	9.87232
Socs3	7.68729	6.21845	6.6218	7.08385	6.80106	6.24927	6.34591	6.21845	6.10934	5.91466	5.86665	5.71474	5.7477	5.93095	6.8742	6.04104	6.32494	6.29542	6.00062
Tap1	8.10151	8.43363	8.88398	9.41901	9.11515	8.99138	9.02411	9.40663	9.12882	9.27887	9.20767	8.85239	8.92071	9.36332	9.36332	9.20767	8.93349	9.00033	9.25984
Klra2	8.73282	8.56667	8.20941	8.83211	8.06044	8.27979	8.18576	8.62165	8.28903	8.06579	8.11582	7.6102	8.10681	8.31491	8.02659	8.0551	8.48518	8.03365	8.14551
Cx3cr1	7.64387	7.78054	7.71078	7.93121	7.75796	7.81613	8.17906	8.04463	7.57828	7.90508	7.71588	8.09192	8.23593	7.82855	8.29333	8.15993	8.17906	7.72394	8.06579
Fpr2	6.49179	5.92376	6.10934	6.6297	6.17257	5.58409	5.96077	5.83106	6.28102	6.16712	5.25021	5.71474	5.18968	5.15137	5.78782	6.49179	5.72138	5.72802	5.78782
Il1rn	9.32708	8.74294	8.67886	9.20767	7.78054	8.35449	8.14551	8.94297	7.70227	8.37043	7.94306	7.23379	7.90086	7.87165	8.45437	8.04463	8.925	8.43838	7.75473
Ms4a1	5.57565	5.8248	5.64989	5.2798	4.27418	5.1789	5.4439	5.50558	5.75514	4.69077	5.58895	4.93937	4.8687	4.89098	4.43073	5.57565	4.60108	4.65955	4.90962
Cmpk2	7.91117	8.61714	8.50135	8.81515	8.15993	8.26041	8.30697	9.45481	8.87687	9.0813	9.04433	9.00033	8.61714	9.18162	9.03893	8.81515	8.52857	9.18162	9.09337
Itgb2	8.42076	8.08484	8.15993	8.69186	8.49643	8.54278	8.13627	8.55887	8.40485	8.16434	7.54719	7.7364	7.96845	7.71588	8.41668	8.07082	8.02659	7.75473	8.08035
Klra7	4.66958	5.68748	5.02489	4.91444	4.64953	4.71545	4.8639	4.84503	4.87349	5.31107	5.58895	5.11319	5.75514	5.61543	5.6943	5.45788	5.31521	5.37504	5.31107
Thy1	6.96665	7.64387	8.00173	7.70567	7.52106	7.67736	7.78537	7.80296	7.4155	7.57497	7.86097	7.64792	8.28441	8.03914	7.65212	7.52106	8.31491	8.0551	8.19275
Itk	3.25187	3.66688	3.94206	3.9198	3.46242	3.33916	4.23209	4.57103	3.1307	4.4125	4.01336	3.78246	3.94206	4.59776	4.72841	4.32746	4.12416	4.29661	4.42776
Hprt	12.1015	12.4484	12.1015	12.1015	12.2697	12.2132	12.2132	12.4084	12.4084	12.3556	12.4084	12.4484	12.4484	12.4484	12.3556	12.3556	12.4084	12.3556	12.2132
Ifi35	9.0813	10.032	9.76937	9.73911	9.40663	9.43979	9.47108	9.76937	9.73911	9.89261	10.0459	9.97484	9.86255	10.0627	9.912	9.73911	9.76937	9.93186	10.0459
Ifi44	6.03459	7.7328	8.24393	9.3568	8.43363	8.0551	8.41259	9.5659	8.85671	9.18162	8.73282	8.37472	8.07082	9.60374	8.94297	8.50135	8.46578	9.22527	9.37526
Pml	8.59856	8.88398	8.63564	8.23298	8.34609	8.61115	8.47884	8.52333	8.71434	8.74294	9.22527	9.10293	8.82094	9.02411	9.05575	8.66665	8.79977	8.97481	8.74294
Timd4	4.43073	4.97888	5.07955	4.30404	4.9969	4.9748	4.95591	4.77527	4.75182	5.18968	5.6943	5.06049	5.1569	5.32583	4.57982	4.98429	5.41952	5.53217	5.64287
Tnf	6.26407	5.28677	4.77527	5.58409	5.13987	4.91927	5.30647	4.69507	4.97888	5.01924	4.61778	4.93937	4.70969	5.15137	5.30188	4.87757	5.02489	4.59602	4.31838
Il1rl2	5.10115	5.01359	5.23364	5.58409	5.49863	5.21145	5.51002	5.18968	5.11812	5.22068	5.58895	5.8702	5.68748	5.50558	4.87757	5.6943	5.38878	5.50558	5.27382
Ccl6	7.38884	8.33405	8.11953	7.72394	7.90508	8.1121	7.90508	7.78537	8.20941	8.18576	8.44913	8.23593	8.40872	8.30697	8.09672	8.08838	8.35913	8.10151	8.23593
Il15ra	5.10115	5.43976	4.61317	5.2798	5.68333	5.13987	5.58409	5.72138	5.60646	5.63585	5.53217	5.30647	5.50558	6.01173	5.45296	5.45788	5.53217	5.6943	5.44804
Slc11a1	6.93571	5.86665	6.06597	6.67444	6.1999	6.40014	6.12874	6.52764	6.25871	5.85361	5.99168	5.71474	5.8248	5.73491	5.6943	6.08175	5.93814	5.88019	6.31399
Gtf3c1	8.95201	8.7616	8.89477	8.61714	8.88398	8.89477	8.84537	8.66018	8.96399	8.95201	9.24999	9.22527	9.12882	9.14101	9.33836	9.02411	8.95911	8.82094	8.77545
Cd3e	5.00885	5.57565	5.31935	4.51943	4.97888	5.32583	4.91444	4.69507	4.79569	5.18968	5.73146	5.96077	5.56721	5.65768	5.78782	5.30188	5.46477	5.43327	5.51446
Stat2	8.20941	8.95911	8.71434	8.84537	8.59856	8.47196	8.44913	9.0813	8.925	9.09337	9.03353	8.92924	8.68727	9.27887	9.20767	8.90322	8.77139	9.14101	9.00033
Ifnb1	3.94206	2.93899	3.21079	3.48811	2.6839	2.62889	1.66211	3.39439	3.1307	3.64781	2.72533	2.31531	2.55601	2.47021	2.58549	1.33105	2.00635	2.83731	3.41052
Cd163	5.81424	6.52764	6.12357	5.86665	5.92376	6.5751	6.31399	6.03459	6.45488	6.48442	6.36916	6.62575	7.07941	6.55173	6.37885	5.80034	6.9887	6.88289	7.12218
Spp1	10.6944	9.78816	10.8968	11.9869	11.4838	11.5553	11.157	11.5553	11.2707	11.061	9.41901	10.5282	9.60374	9.29551	10.032	10.0796	10.13	9.62076	10.4377
H2-Q1	4.46487	6.21845	5.44804	4.51943	5.43976	4.91927	4.91444	4.60265	5.73146	5.47166	6.21845	6.34591	5.71474	6.28102	6.25871	5.53217	5.7477	5.93814	5.49168
Maf	6.56556	6.62575	6.3632	7.05847	6.78388	6.76016	7.01902	6.74765	7.07941	6.92284	6.86243	7.01902	7.0404	6.91294	6.83412	6.63935	6.84148	6.77376	6.84853
Msln	6.37885	7.20799	8.06044	7.4887	6.88668	7.10002	5.0041	6.97129	7.32708	7.87688	8.80937	7.70227	8.14089	8.59856	8.51426	7.47081	7.34365	9.01341	7.63983
Tgfb2	5.60646	4.94764	5.66547	5.52765	5.8981	5.89236	6.00062	5.39378	5.9506	5.49863	5.776	6.08637	5.86013	5.82243	5.30188	5.94437	5.86665	6.04104	5.91466
Il23r	4.27218	4.02566	3.8741	3.48811	3.46242	3.65355	3.48811	3.94755	3.9137	3.41921	3.60399	3.6941	4.27618	3.35718	2.58549	3.62357	3.19992	3.60399	3.29322
Ifit3	8.24393	9.25491	9.32099	10.8059	9.48256	9.7238	9.68918	11.1117	10.2461	10.3728	9.96068	9.60374	9.43979	10.1899	10.8768	10.1062	9.97484	10.6507	10.5282
Ambp	6.09472	6.57033	5.776	6.01173	6.24518	7.11092	6.66517	6.5913	7.31356	6.80471	7.47081	6.34591	7.16966	6.88668	6.08637	6.74765	6.90008	7.1529	6.97592
Ifit2	7.21344	8.27979	8.2017	9.09337	7.9772	8.21768	8.22385	10.205	8.77139	8.88398	8.72386	8.28441	8.57663	9.20767	9.57764	9.15319	8.62615	9.5659	8.80937
Map3k1	8.27979	7.9772	7.7515	7.89664	8.27979	7.9772	8.10681	8.18576	8.16875	8.09192	8.28441	8.40485	8.21768	8.28903	8.35913	8.30697	8.10151	8.15337	7.93121
Tapbp	9.93186	10.0627	9.97484	10.032	10.0988	9.89261	9.75311	9.59114	10.0459	9.81744	10.13	10.1899	10.1137	10.173	10.3009	10.205	10.032	10.225	9.94625
Jun	10.205	10.4215	10.6046	10.6307	10.8768	10.6944	10.4866	10.7188	10.6307	10.8248	10.5486	10.8059	10.6751	10.5101	10.8968	10.8248	10.6046	10.6046	10.8768
Xcl1	5.53217	6.91294	6.31947	5.45788	5.68333	6.06597	5.75142	5.4439	5.68748	6.23125	6.88668	6.95127	6.65496	7.03509	6.66926	6.29542	6.38258	6.48442	6.56556
Cd244	7.11554	6.80471	6.50143	6.21845	6.4411	5.86665	6.27449	6.40552	6.35298	6.42775	6.08637	6.40552	6.16712	6.28102	6.74187	6.53067	5.97735	6.42252	6.05673
Cd3g	5.81424	6.39476	6.40552	5.38191	5.35997	6.22485	6.14799	5.67917	5.84546	6.23125	6.65802	6.62575	6.50663	7.01331	6.37885	6.29542	6.55173	6.25336	6.6297
Abcb1a	12.7203	13.34	13.2276	12.1652	12.5132	12.7862	12.9129	12.2697	13.2276	12.9129	13.5974	13.7437	13.34	13.5974	13.7437	13.0789	13.5155	13.9459	12.8477
Ccl21a	10.7873	10.173	10.9621	10.4866	10.5282	11.2128	11.1858	10.0796	11.0857	11.0857	11.3151	11.6265	11.0857	11.5889	10.0627	11.2384	12.2132	11.061	11.4838
Ccl28	7.83795	8.10151	7.72837	6.71912	7.56845	7.79778	8.04986	7.47081	7.96467	7.59955	8.58595	8.58129	8.79039	8.28903	8.21768	8.00567	8.24393	7.82855	7.98683
Cd68	8.7616	8.27133	8.85239	9.53712	8.82684	9.09337	8.79977	8.85239	8.85671	8.67311	7.96467	8.44312	8.38088	8.10151	8.31491	8.29762	8.61115	8.14551	8.73282
Fcgr2b	9.27887	9.00687	9.7094	10.0796	9.60374	10.0459	10.0459	9.81744	9.53712	9.55126	8.77545	9.31491	9.2403	8.70181	8.61714	8.98607	9.16729	8.87687	9.45481
Nfatc1	6.5832	6.42252	6.03459	6.32494	6.69224	6.38258	6.5337	6.56556	6.62575	6.56146	6.60804	6.55736	6.42775	6.61704	6.74187	6.84853	6.4688	6.62575	6.47706
Xbp1	11.1858	11.4192	11.1858	10.9934	11.1334	11.157	11.1334	10.8768	11.2942	11.3151	11.4192	11.2942	11.4838	11.4445	11.4838	11.2942	11.3488	11.3778	11.3778
Ccnd3	8.2017	7.78054	8.18241	8.31491	8.16875	8.19275	8.34609	8.32626	8.18926	8.23298	8.33405	8.32058	8.18576	8.49152	8.2017	8.17906	8.20941	8.24393	8.26041
Il17ra	8.49643	8.23993	8.31491	8.08484	8.23593	8.16434	8.07585	8.09672	8.07585	7.96845	8.08484	8.34609	8.24393	8.03914	7.70567	8.28903	8.01844	7.95474	7.98683
Notch1	8.15665	8.18576	7.91117	7.99778	7.91658	8.01206	8.15337	7.91117	8.15993	7.7328	8.21354	8.16875	8.46578	8.5498	8.49152	8.20941	8.18926	8.17906	7.96467
Elane	3.81095	3.92305	3.48457	3.0254	3.97363	3.19992	3.70594	2.78153	3.27525	3.57823	3.40635	2.77034	3.23196	2.84621	3.42128	3.27525	3.54989	3.33471	3.29322
Lck	5.63585	6.3632	6.26928	5.10826	5.58652	5.70445	6.01173	5.72138	6.08175	6.14799	6.60804	6.42775	6.48442	6.31947	6.66926	6.21387	6.30864	6.17257	6.29542
Tnfrsf9	5.38191	4.42776	5.1789	5.38191	5.55887	4.84833	4.78808	5.1047	4.00342	5.06538	4.74786	4.41434	4.78808	3.62048	5.10115	4.17781	4.06455	4.59602	4.42776
Tnfsf10	7.64387	8.75304	7.9915	6.45488	7.21797	7.9915	7.36028	7.69886	7.59955	8.26587	8.89477	8.76446	8.6437	8.76732	9.07432	8.62615	8.2017	8.29762	8.23593
Il6	5.97196	5.10826	5.82007	5.8981	5.73146	5.58409	5.4439	5.07027	5.58652	5.41226	5.11319	5.49863	5.26621	4.84833	5.10115	5.65768	5.35328	5.32583	5.35328
Lbp	6.63935	6.42252	6.4688	6.03459	6.3033	6.96251	6.50143	6.26407	6.63935	6.5913	6.92927	7.10002	6.80996	6.79227	6.25871	6.67962	7.06535	6.7337	6.82098
Prf1	3.10817	3.97363	3.97656	3.9198	3.97363	4.23209	4.69507	4.29661	4.38054	4.2263	4.08712	4.60265	3.60399	4.74786	4.23209	4.45879	4.06455	4.33562	4.42776
Siglec1	5.60646	5.86665	5.73491	7.85553	6.82098	7.1638	7.04571	7.29222	7.39394	7.07222	6.36916	6.59756	6.78388	6.83412	7.44191	6.55173	7.19233	6.93571	7.34365
Sdha	11.1117	11.0857	11.0162	10.5486	10.6507	11.0857	10.9769	10.3728	11.2128	10.9934	11.3995	11.4838	11.522	11.3151	11.3778	11.0409	11.1334	11.157	11.2384
Havcr2	5.87376	5.45788	5.58895	5.8981	5.58652	5.8248	5.79227	6.1999	5.60646	5.59649	5.36751	5.2071	5.07955	5.50558	5.30188	5.89236	5.41952	5.59649	5.27382
Tnfrsf1b	9.21647	8.43363	8.36615	8.28903	8.55433	8.40485	8.36615	8.4754	8.35913	8.11953	8.41259	7.89664	8.23003	8.54278	8.15993	8.51808	8.38088	8.39601	8.10151
Abca1	8.5498	8.14551	8.67311	8.78609	8.33016	8.67311	8.66018	8.36264	8.47884	8.13627	8.34797	8.67598	8.15665	7.85553	7.5857	8.07082	8.23298	8.25085	8.2017
Flt3l	5.29781	5.66547	5.31935	5.80841	5.64287	5.53217	5.85361	5.27002	5.58652	5.11319	5.93814	5.71474	5.50558	6.08637	6.37885	5.6943	5.41952	6.02059	5.39378
Isg15	7.96845	9.60374	9.27887	10.2826	9.2403	9.22527	8.925	10.5282	9.93186	10.032	9.53712	9.37526	9.49843	10.205	10.5101	9.57764	9.69587	10.3531	10.0988
Tap2	7.367	7.11554	7.25018	7.54719	8.03012	7.31356	7.30506	7.98216	7.43815	7.47081	7.77293	7.52106	7.52106	7.83795	8.15993	7.80813	7.44191	7.49499	7.35357
Tnfsf13b	5.73491	6.21845	5.91466	5.6089	5.75142	5.78338	5.85361	5.78338	5.35328	5.63585	6.48442	6.37512	5.9506	6.14095	6.6218	5.97735	5.96077	6.23125	5.88019
Sbno2	8.82389	8.47196	8.58595	8.48518	8.93349	8.70181	8.67311	8.77862	8.58595	8.40485	8.51808	8.2017	8.33405	8.51044	8.73788	8.52857	8.23298	8.55433	8.30697
Foxp3	2.79906	3.10531	3.02224	3.27525	3.10531	3.7722	4.1295	3.83681	2.97223	4.27418	3.40635	3.61327	3.23196	4.29661	3.65355	3.78929	3.74134	3.48102	3.59847
Plau	9.87232	9.66602	9.43979	9.06733	8.75304	9.15319	9.0813	9.32708	8.66018	8.96886	8.63089	8.71434	9.20767	8.91643	9.18162	8.95911	9.60374	9.31491	9.18162
Arg2	8.75304	9.6825	9.40663	7.97224	8.925	9.24999	8.86756	7.86641	8.90322	9.47108	10.0796	10.1137	9.93186	9.93186	9.62837	9.38063	9.62076	9.48256	9.29551
